# Epstein-Barr Virus Orchestrates Spatial Reorganization and Immunomodulation within the Classic Hodgkin Lymphoma Tumor Microenvironment

**DOI:** 10.1101/2024.03.05.583586

**Authors:** Yao Yu Yeo, Huaying Qiu, Yunhao Bai, Bokai Zhu, Yuzhou Chang, Jason Yeung, Hendrik A. Michel, Kyle Wright, Muhammad Shaban, Sam Sadigh, Dingani Nkosi, Vignesh Shanmugam, Philip Rock, Stephanie Pei Tung Yiu, Precious Cramer, Julia Paczkowska, Pierre Stephan, Guanrui Liao, Amy Y. Huang, Hongbo Wang, Han Chen, Leonie Frauenfeld, Bidisha Mitra, Benjamin E. Gewurz, Christian M. Schürch, Bo Zhao, Garry P. Nolan, Baochun Zhang, Alex K. Shalek, Michael Angelo, Faisal Mahmood, Qin Ma, W. Richard Burack, Margaret A. Shipp, Scott J. Rodig, Sizun Jiang

## Abstract

Classic Hodgkin Lymphoma (cHL) is a tumor composed of rare malignant Hodgkin and Reed-Sternberg (HRS) cells nested within a T-cell rich inflammatory immune infiltrate. cHL is associated with Epstein-Barr Virus (EBV) in 25% of cases. The specific contributions of EBV to the pathogenesis of cHL remain largely unknown, in part due to technical barriers in dissecting the tumor microenvironment (TME) in high detail. Herein, we applied multiplexed ion beam imaging (MIBI) spatial pro-teomics on 6 EBV-positive and 14 EBV-negative cHL samples. We identify key TME features that distinguish between EBV-positive and EBV-negative cHL, including the relative predominance of memory CD8 T cells and increased T-cell dysfunction as a function of spatial proximity to HRS cells. Building upon a larger multi-institutional cohort of 22 EBV-positive and 24 EBV-negative cHL samples, we orthogonally validated our findings through a spatial multi-omics approach, coupling whole transcriptome capture with antibody-defined cell types for tu-mor and T-cell populations within the cHL TME. We delineate contrasting transcriptomic immunological signatures between EBV-positive and EBV-negative cases that differently impact HRS cell proliferation, tumor-immune interactions, and mecha-nisms of T-cell dysregulation and dysfunction. Our multi-modal framework enabled a comprehensive dissection of EBV-linked reorganization and immune evasion within the cHL TME, and highlighted the need to elucidate the cellular and molecular fac-tors of virus-associated tumors, with potential for targeted therapeutic strategies.
