## Supplementary Tables for "Epstein-Barr Virus Orchestrates Spatial Reorganization and Immunomodulation within the Classic Hodgkin Lymphoma Tumor Microenvironment": Supp_Table_1 MIBI Antibodies and Panel.xlsx

### Sheet: S2. MIBI Antibodies and Panel
MIBI panel for cHL
Antibody target	Clone	Vendor	Catalog number	Mass channel	Isotope	Titer (µg/mL)	Note
CD20	rIGEL/773	Novus Bio	NBP2-53190	71	Ga	1
CD163	EDHu-1	Novus Bio	NB110-40686	113	In	3
Histone H3	D1H2	CST	4499	115	In	2
CD45RO	UCHL1	BioLegend	304202	139	La	1
CD153 (CD30L)	Poly	R&D	AF1028	141	Pr	0.15
Lag3	17B4	Novus Bio	NBP1-97657	142	Nd	0.5
CD4	EPR6855	Abcam	ab181724	143	Nd	1
CD11c	EP1347Y	Abcam	ab216655	144	Nd	0.5
CD56	MRQ-42	Cell Marque	156R	145	Nd	0.6
FoxP3	236A/E7	Abcam	ab96048	146	Nd	5
GATA3	L50-823	Cell Marque	390M	147	Sm	5
Granzyme B	EPR20129-127	Abcam	ab219803	148	Nd	1
PD-L1	E1L3N	CST	13684	149	Sm	5
CD16	SP175	Abcam	ab243925	150	Sm	1
Ki-67	8D5	Novus Bio	NBP2-22112	151	Eu	0.25
PD-1	D4W2J	CST	86163S	152	Sm	2	PD-1 stained with 2 clones
PD-1	NAT105	Abcam	ab201811	152	Sm	2	PD-1 stained with 2 clones
Pax-5	D7H5X	CST	93009	153	Eu	1
Tox/Tox2	E6I3Q	CST	73758	154	Sm	1
CD68	D4B9C	CST	26042	156	Gd	0.5
B2-Microglobulin	D8P1H	CST	12851	157	Gd	4.5
CD8	C8/144B	Cell Marque	108M	158	Gd	0.4
CD3	MRQ-39	Cell Marque	103R	159	Gd	0.5
HLA1	EMR8-5	Abcam	ab70328	160	Gd	0.33
CD15	MC480	BioLegend	125602	161	Dy	1.5
CD14	SP192	Abcam	ab230903	163	Dy	0.5
CD45RA	HI100	BioLegend	304102	166	Er	0.8
HLA-DR	EPR3692	Abcam	ab92511	167	Er	0.6
CD57	HNK-1	BioLegend	359602	168	Er	0.6
CD30	Ber-H2	Cell Marque	130M	170	Er	1
Na-K ATPase	EP1845Y	Abcam	ab167390	176	Yb	5
Note:
All antibodies used are either BSA free level, or custom ordered without BSA
