## Supplementary Tables for "Epstein-Barr Virus Orchestrates Spatial Reorganization and Immunomodulation within the Classic Hodgkin Lymphoma Tumor Microenvironment": Supp_Table_3 Segmentation Parameters.xlsx

### Sheet: S4. Segmentation Parameters
Methods	Tissue type	model_mpp	maxima_threshold	interior_threshold	Nuclear channel	Membrane channel combination
MIBI	cHL	1.75 (0.6.0)	NA	NA	Histone H3	HLA-DR, HLA1, Na-K-ATPase, CD45RA, CD11c, CD3, CD20, CD68
GeoMx	cHL	0.3995 (0.12.2)	0.4	0.05	SYTO13	CD3, CD4, CD45RO
deepcell-tf version	Weight file address					Model hash
0.6.0	https://deepcell-data.s3-us-west-1.amazonaws.com/model-weights/Multiplex_Segmentation_20200908_2_head.h5.					N/A
0.12.2	https://deepcell-data.s3-us-west-1.amazonaws.com/saved-models/MultiplexSegmentation-9.tar.gz					a1dfbce2594f927b9112f23a0a1739e0
