## Supplementary Tables for "Epstein-Barr Virus Orchestrates Spatial Reorganization and Immunomodulation within the Classic Hodgkin Lymphoma Tumor Microenvironment": Supp_Table_4 Fig2c_test.csv

Annotation	Test	p.value	rank	p.adj	reject	reject.adj
B	EBV+ vs EBV-, Wilcoxon Rank Sum, Two-sided	0.10631671573558224	6	0.023076923076923078	0	0
CD4	EBV+ vs EBV-, Wilcoxon Rank Sum, Two-sided	9.232005216703662e-6	1	0.0038461538461538464	1	1
CD8	EBV+ vs EBV-, Wilcoxon Rank Sum, Two-sided	2.2576790516778036e-4	3	0.011538461538461539	1	1
Cytotoxic CD4	EBV+ vs EBV-, Wilcoxon Rank Sum, Two-sided	0.5649227633730741	11	0.04230769230769231	0	0
Cytotoxic CD8	EBV+ vs EBV-, Wilcoxon Rank Sum, Two-sided	0.0011563021907849494	4	0.015384615384615385	1	1
DC	EBV+ vs EBV-, Wilcoxon Rank Sum, Two-sided	0.16626116113486905	7	0.026923076923076925	0	0
Endothelial	EBV+ vs EBV-, Wilcoxon Rank Sum, Two-sided	0.9275654270977844	12	0.046153846153846156	0	0
M1	EBV+ vs EBV-, Wilcoxon Rank Sum, Two-sided	0.9568727260132915	13	0.05	0	0
M2	EBV+ vs EBV-, Wilcoxon Rank Sum, Two-sided	0.3406394744093813	8	0.03076923076923077	0	0
Neutrophil	EBV+ vs EBV-, Wilcoxon Rank Sum, Two-sided	1.0337398956332273e-5	2	0.007692307692307693	1	1
NK	EBV+ vs EBV-, Wilcoxon Rank Sum, Two-sided	0.08577787915670117	5	0.019230769230769232	0	0
Treg	EBV+ vs EBV-, Wilcoxon Rank Sum, Two-sided	0.5602938607346238	10	0.038461538461538464	0	0
Tumor	EBV+ vs EBV-, Wilcoxon Rank Sum, Two-sided	0.40832617029651674	9	0.03461538461538462	0	0
