## Supplementary Tables for "Epstein-Barr Virus Orchestrates Spatial Reorganization and Immunomodulation within the Classic Hodgkin Lymphoma Tumor Microenvironment": Supp_Table_5 Fig2ef_test.csv

marker	celltype	p.value	rank	p.adj	reject	reject.adj
B2-Microglobulin	M1	1.03119065709078e-8	1	9.090909090909091e-4	1	1
B2-Microglobulin	CD4	1.286776565541589e-8	2.5	0.002272727272727273	1	1
B2-Microglobulin	M2	1.286776565541589e-8	2.5	0.002272727272727273	1	1
B2-Microglobulin	Tumor	2.0699442821583952e-8	4	0.0036363636363636364	1	1
B2-Microglobulin	Cytotoxic CD4	2.6075747066549853e-8	5	0.004545454545454546	1	1
B2-Microglobulin	DC	4.084155851702448e-8	6	0.005454545454545455	1	1
B2-Microglobulin	Endothelial	1.169263828815663e-6	7	0.006363636363636363	1	1
HLA1	Endothelial	1.3959888860113187e-6	8	0.007272727272727273	1	1
HLA1	Tumor	2.1072605787329466e-6	9	0.008181818181818182	1	1
HLA1	M2	2.4746868801238155e-6	10	0.009090909090909092	1	1
B2-Microglobulin	Neutrophil	3.682860804809168e-6	11	0.010000000000000002	1	1
HLA1	Cytotoxic CD4	4.616002608351831e-6	12	0.01090909090909091	1	1
B2-Microglobulin	Treg	5.2221043731582715e-6	13	0.011818181818181818	1	1
HLA1	M1	6.101898848225175e-6	14	0.012727272727272726	1	1
HLA1	CD4	6.234818560166508e-6	15	0.013636363636363636	1	1
B2-Microglobulin	CD8	8.362677859951253e-6	17	0.015454545454545455	1	1
CD45RO	Cytotoxic CD4	8.362677859951253e-6	17	0.015454545454545455	1	1
HLA1	DC	8.362677859951253e-6	17	0.015454545454545455	1	1
B2-Microglobulin	NK	2.2201090257738562e-5	19	0.017272727272727273	1	1
CD45RO	CD4	2.8944414983102954e-5	20	0.018181818181818184	1	1
HLA1	Treg	5.12233721219315e-5	21	0.019090909090909092	1	1
Lag3	Cytotoxic CD4	7.008766877455664e-5	22	0.020000000000000004	1	1
HLA1	Neutrophil	9.801921370330715e-5	23	0.02090909090909091	1	1
B2-Microglobulin	B	1.1288395258389018e-4	24	0.02181818181818182	1	1
PD-L1	DC	2.4819507327171665e-4	25	0.022727272727272728	1	1
CD45RO	CD8	3.4203738054900594e-4	26	0.023636363636363636	1	1
PD-L1	M1	4.686451503089874e-4	27	0.024545454545454547	1	1
CD45RO	Treg	5.284118328894132e-4	28	0.025454545454545452	1	1
HLA1	CD8	7.680571323100964e-4	29	0.026363636363636363	1	1
CD45RO	Cytotoxic CD8	9.04312800864525e-4	30	0.02727272727272727	1	1
Lag3	CD4	9.308352765852971e-4	31	0.028181818181818183	1	1
HLA1	NK	0.001023257588207804	32.5	0.02954545454545455	1	1
PD-L1	M2	0.001023257588207804	32.5	0.02954545454545455	1	1
Lag3	Treg	0.0015665057594879464	34	0.03090909090909091	1	1
HLA1	B	0.0023009509996406007	35	0.03181818181818182	1	1
Tox	CD4	0.007066728903051103	36	0.03272727272727273	1	1
PD-L1	Tumor	0.007610517830342024	37	0.03363636363636364	1	1
Tox	Cytotoxic CD4	0.01637229890994236	38	0.034545454545454546	1	1
B2-Microglobulin	Cytotoxic CD8	0.018672266430887118	39	0.035454545454545454	1	1
Tox	CD8	0.0383781545992268	40	0.03636363636363637	1	0
Tox	Cytotoxic CD8	0.03862216327733569	41	0.03727272727272728	1	0
PD-1	Cytotoxic CD4	0.05600174504763615	42	0.038181818181818185	0	0
Lag3	Cytotoxic CD8	0.07203458100009824	43	0.03909090909090909	0	0
PD-1	CD4	0.14594370649364002	44	0.04000000000000001	0	0
PD-1	Cytotoxic CD8	0.22071667157874056	45	0.040909090909090916	0	0
HLA-DR	Tumor	0.22622139881011527	46	0.04181818181818182	0	0
PD-1	Treg	0.316086322955532	47	0.042727272727272725	0	0
Tox	Treg	0.35381099229906143	48	0.04363636363636364	0	0
HLA1	Cytotoxic CD8	0.40533303860890063	49	0.04454545454545455	0	0
PD-1	CD8	0.4403926082725699	50	0.045454545454545456	0	0
Lag3	CD8	0.5398191282842927	51	0.046363636363636364	0	0
HLA-DR	M2	0.7661435908087336	52	0.04727272727272727	0	0
HLA-DR	B	0.8481888962003046	53	0.04818181818181819	0	0
HLA-DR	DC	0.9128946202481161	54	0.049090909090909095	0	0
HLA-DR	M1	0.9401363608996358	55	0.05	0	0
