## Supplementary Tables for "Epstein-Barr Virus Orchestrates Spatial Reorganization and Immunomodulation within the Classic Hodgkin Lymphoma Tumor Microenvironment": Supp_Table_6 Fig3c_test.csv

topic	Test	p.value	rank	p.adj	reject	reject.adj
Topic-0	EBV+ vs EBV-, Wilcoxon Rank Sum, Two-sided	2.007818736433186e-4	2	0.007692307692307693	1	1
Topic-1	EBV+ vs EBV-, Wilcoxon Rank Sum, Two-sided	1.0124011956112983e-5	1	0.0038461538461538464	1	1
Topic-4	EBV+ vs EBV-, Wilcoxon Rank Sum, Two-sided	0.44598563369595806	5	0.019230769230769232	0	0
Topic-6	EBV+ vs EBV-, Wilcoxon Rank Sum, Two-sided	0.5466312840925844	7	0.026923076923076925	0	0
Topic-2	EBV+ vs EBV-, Wilcoxon Rank Sum, Two-sided	0.26373626373626374	4	0.015384615384615385	0	0
Topic-3	EBV+ vs EBV-, Wilcoxon Rank Sum, Two-sided	NA	8	0.03076923076923077	NA	NA
Topic-7	EBV+ vs EBV-, Wilcoxon Rank Sum, Two-sided	0.02904546254660671	3	0.011538461538461539	1	0
Topic-5	EBV+ vs EBV-, Wilcoxon Rank Sum, Two-sided	0.5333333333333333	6	0.023076923076923078	0	0
