## Supplementary Tables for "Epstein-Barr Virus Orchestrates Spatial Reorganization and Immunomodulation within the Classic Hodgkin Lymphoma Tumor Microenvironment": Supp_Table_7 Fig3d_test.csv

celltype	test	p.value	rank	stat	reject	reject.adj
Tumor	Topic-0, Positive vs. Negative	0.34708132149105203	29	0.045312500000000006	0	0
Tumor	Topic-1, Positive vs. Negative	0.2777483053345122	27	0.0421875	0	0
Tumor	Positive, Topic-0 vs Topic-1	0.7332580463015246	42	0.065625	0	0
Tumor	Negative, Topic-0 vs Topic-1	0.0020765239972375654	11	0.0171875	1	1
CD4	Topic-0, Positive vs. Negative	6.595577528049922e-5	8	0.0125	1	1
CD4	Topic-1, Positive vs. Negative	0.5546328468939871	34	0.053125000000000006	0	0
CD4	Positive, Topic-0 vs Topic-1	1.4172282876640375e-8	3	0.004687500000000001	1	1
CD4	Negative, Topic-0 vs Topic-1	1.3999024685253855e-9	2	0.003125	1	1
CD8	Topic-0, Positive vs. Negative	0.001651678154313933	10	0.015625	1	1
CD8	Topic-1, Positive vs. Negative	0.206695732891506	25	0.0390625	0	0
CD8	Positive, Topic-0 vs Topic-1	6.570141502675236e-5	7	0.010937500000000001	1	1
CD8	Negative, Topic-0 vs Topic-1	6.797122392253302e-10	1	0.0015625	1	1
Cytotoxic CD4	Topic-0, Positive vs. Negative	0.3611233132587777	30	0.046875	0	0
Cytotoxic CD4	Topic-1, Positive vs. Negative	0.773706017132046	44	0.06875	0	0
Cytotoxic CD4	Positive, Topic-0 vs Topic-1	0.9378728196119499	49	0.0765625	0	0
Cytotoxic CD4	Negative, Topic-0 vs Topic-1	0.7980702785419785	45	0.0703125	0	0
Cytotoxic CD8	Topic-0, Positive vs. Negative	0.006998074389378737	12	0.018750000000000003	1	1
Cytotoxic CD8	Topic-1, Positive vs. Negative	0.11764705882352941	22	0.034375	0	0
Cytotoxic CD8	Positive, Topic-0 vs Topic-1	0.25	26	0.040625	0	0
Cytotoxic CD8	Negative, Topic-0 vs Topic-1	1.4127305320418441e-6	5	0.0078125	1	1
DC	Topic-0, Positive vs. Negative	0.050718783996987545	19	0.029687500000000002	0	0
DC	Topic-1, Positive vs. Negative	0.7172971955580649	40	0.0625	0	0
DC	Positive, Topic-0 vs Topic-1	0.40556182947487296	33	0.051562500000000004	0	0
DC	Negative, Topic-0 vs Topic-1	0.6626649893829051	39	0.060937500000000006	0	0
M1	Topic-0, Positive vs. Negative	0.3989803864421735	32	0.05	0	0
M1	Topic-1, Positive vs. Negative	0.5730994152046783	36	0.05625	0	0
M1	Positive, Topic-0 vs Topic-1	0.8421052631578947	48	0.07500000000000001	0	0
M1	Negative, Topic-0 vs Topic-1	0.2943236414953019	28	0.043750000000000004	0	0
M2	Topic-0, Positive vs. Negative	0.9572934749268357	50	0.078125	0	0
M2	Topic-1, Positive vs. Negative	0.04081023493507953	18	0.028125	1	0
M2	Positive, Topic-0 vs Topic-1	0.8261878419173964	47	0.0734375	0	0
M2	Negative, Topic-0 vs Topic-1	0.013477017441039357	15	0.0234375	1	1
Treg	Topic-0, Positive vs. Negative	0.7277126020087308	41	0.06406250000000001	0	0
Treg	Topic-1, Positive vs. Negative	0.629305477131564	38	0.059375000000000004	0	0
Treg	Positive, Topic-0 vs Topic-1	0.587357722369164	37	0.0578125	0	0
Treg	Negative, Topic-0 vs Topic-1	0.020126817341355234	16	0.025	1	1
B	Topic-0, Positive vs. Negative	0.020987882106421975	17	0.026562500000000003	1	1
B	Topic-1, Positive vs. Negative	1	52	0.08125	0	0
B	Positive, Topic-0 vs Topic-1	0.3635056248099726	31	0.0484375	0	0
B	Negative, Topic-0 vs Topic-1	0.7454452144470162	43	0.0671875	0	0
Endothelial	Topic-0, Positive vs. Negative	0.10059224311470007	21	0.0328125	0	0
Endothelial	Topic-1, Positive vs. Negative	0.8180056980056982	46	0.07187500000000001	0	0
Endothelial	Positive, Topic-0 vs Topic-1	0.9654135338345865	51	0.07968750000000001	0	0
Endothelial	Negative, Topic-0 vs Topic-1	0.013477017441039357	15	0.0234375	1	1
Neutrophil	Topic-0, Positive vs. Negative	8.185261209403288e-7	4	0.00625	1	1
Neutrophil	Topic-1, Positive vs. Negative	0.5730994152046783	36	0.05625	0	0
Neutrophil	Positive, Topic-0 vs Topic-1	0.0784313725490196	20	0.03125	0	0
Neutrophil	Negative, Topic-0 vs Topic-1	0.010078446260525002	13	0.0203125	1	1
NK	Topic-0, Positive vs. Negative	3.1917384887758787e-4	9	0.0140625	1	1
NK	Topic-1, Positive vs. Negative	0.14525691699604742	23	0.035937500000000004	0	0
NK	Positive, Topic-0 vs Topic-1	0.1849624060150376	24	0.037500000000000006	0	0
NK	Negative, Topic-0 vs Topic-1	1.4187801725975992e-5	6	0.009375000000000001	1	1
