## Supplementary Tables for "Epstein-Barr Virus Orchestrates Spatial Reorganization and Immunomodulation within the Classic Hodgkin Lymphoma Tumor Microenvironment": Supp_Table_8 Fig3e_test.csv

marker	celltype	test	p.value	rank	stat	reject	reject.adj
B2-Microglobulin	CD4	Positive, Topic-0 vs. Topic-1	0.04807431094803538	60	0.024193548387096777	1	0
B2-Microglobulin	CD4	Negative, Topic-0 vs. Topic-1	5.227593262638189e-4	21	0.00846774193548387	1	1
B2-Microglobulin	CD8	Positive, Topic-0 vs. Topic-1	0.005680376594919323	38	0.015322580645161291	1	1
B2-Microglobulin	CD8	Negative, Topic-0 vs. Topic-1	4.197622944771885e-4	20	0.008064516129032258	1	1
B2-Microglobulin	Cytotoxic CD4	Positive, Topic-0 vs. Topic-1	0.2596020404716057	85	0.034274193548387094	0	0
B2-Microglobulin	Cytotoxic CD4	Negative, Topic-0 vs. Topic-1	1.8052415452122822e-4	18	0.0072580645161290334	1	1
B2-Microglobulin	Cytotoxic CD8	Positive, Topic-0 vs. Topic-1	0.25	84	0.03387096774193548	0	0
B2-Microglobulin	Cytotoxic CD8	Negative, Topic-0 vs. Topic-1	0.26674072900656004	86	0.034677419354838715	0	0
B2-Microglobulin	Treg	Positive, Topic-0 vs. Topic-1	0.024250349193140956	50	0.020161290322580645	1	0
B2-Microglobulin	Treg	Negative, Topic-0 vs. Topic-1	8.274119992454373e-5	14	0.005645161290322581	1	1
B2-Microglobulin	DC	Positive, Topic-0 vs. Topic-1	0.023950686994165256	49	0.019758064516129034	1	0
B2-Microglobulin	DC	Negative, Topic-0 vs. Topic-1	3.572625503202308e-4	19	0.007661290322580646	1	1
B2-Microglobulin	M1	Positive, Topic-0 vs. Topic-1	0.14035087719298245	72	0.029032258064516134	0	0
B2-Microglobulin	M1	Negative, Topic-0 vs. Topic-1	0.005334330397265823	37	0.014919354838709679	1	1
B2-Microglobulin	M2	Positive, Topic-0 vs. Topic-1	0.004892768078916939	36	0.014516129032258067	1	1
B2-Microglobulin	M2	Negative, Topic-0 vs. Topic-1	5.071980035338201e-5	11	0.004435483870967742	1	1
B2-Microglobulin	Tumor	Positive, Topic-0 vs. Topic-1	0.09232072275550535	64	0.025806451612903226	0	0
B2-Microglobulin	Tumor	Negative, Topic-0 vs. Topic-1	1.6138520981300225e-5	7	0.0028225806451612906	1	1
CD45RO	CD4	Positive, Topic-0 vs. Topic-1	0.03919567334376059	57	0.022983870967741935	1	0
CD45RO	CD4	Negative, Topic-0 vs. Topic-1	0.1295395310903568	70	0.028225806451612906	0	0
CD45RO	CD8	Positive, Topic-0 vs. Topic-1	0.004823861795376038	35	0.014112903225806453	1	1
CD45RO	CD8	Negative, Topic-0 vs. Topic-1	0.01892231115501504	46	0.018548387096774196	1	0
CD45RO	Cytotoxic CD4	Positive, Topic-0 vs. Topic-1	0.006537616972399581	40	0.016129032258064516	1	1
CD45RO	Cytotoxic CD4	Negative, Topic-0 vs. Topic-1	0.013477017441039357	43	0.017338709677419357	1	1
CD45RO	Cytotoxic CD8	Positive, Topic-0 vs. Topic-1	0.5	90	0.036290322580645164	0	0
CD45RO	Cytotoxic CD8	Negative, Topic-0 vs. Topic-1	0.1303003555901775	71	0.02862903225806452	0	0
CD45RO	Treg	Positive, Topic-0 vs. Topic-1	0.03025349936105085	54	0.021774193548387097	1	0
CD45RO	Treg	Negative, Topic-0 vs. Topic-1	0.29436919085344865	87	0.03508064516129033	0	0
HLA-DR	DC	Positive, Topic-0 vs. Topic-1	0.0016943337909480153	29	0.011693548387096775	1	1
HLA-DR	DC	Negative, Topic-0 vs. Topic-1	1.723457340703353e-7	6	0.0024193548387096775	1	1
HLA-DR	M1	Positive, Topic-0 vs. Topic-1	0.02766345530859574	53	0.021370967741935486	1	0
HLA-DR	M1	Negative, Topic-0 vs. Topic-1	6.116468598523971e-5	13	0.005241935483870968	1	1
HLA-DR	M2	Positive, Topic-0 vs. Topic-1	9.239515498540336e-5	16	0.0064516129032258064	1	1
HLA-DR	M2	Negative, Topic-0 vs. Topic-1	8.240507966390597e-8	4	0.0016129032258064516	1	1
HLA-DR	Tumor	Positive, Topic-0 vs. Topic-1	2.6688853668005042e-5	9	0.0036290322580645167	1	1
HLA-DR	Tumor	Negative, Topic-0 vs. Topic-1	5.506218136876472e-12	2	8.064516129032258e-4	1	1
HLA1	CD4	Positive, Topic-0 vs. Topic-1	0.11957414415798129	67	0.027016129032258064	0	0
HLA1	CD4	Negative, Topic-0 vs. Topic-1	0.002866809362332529	31	0.0125	1	1
HLA1	CD8	Positive, Topic-0 vs. Topic-1	0.031102430802580728	55	0.02217741935483871	1	0
HLA1	CD8	Negative, Topic-0 vs. Topic-1	0.0011079056157504072	26	0.010483870967741936	1	1
HLA1	Cytotoxic CD4	Positive, Topic-0 vs. Topic-1	0.4814603110255284	89	0.03588709677419355	0	0
HLA1	Cytotoxic CD4	Negative, Topic-0 vs. Topic-1	6.89611409280393e-4	25	0.010080645161290322	1	1
HLA1	Cytotoxic CD8	Positive, Topic-0 vs. Topic-1	0.25	84	0.03387096774193548	0	0
HLA1	Cytotoxic CD8	Negative, Topic-0 vs. Topic-1	0.12256136399131318	68	0.027419354838709678	0	0
HLA1	Treg	Positive, Topic-0 vs. Topic-1	0.03732651787571696	56	0.022580645161290325	1	0
HLA1	Treg	Negative, Topic-0 vs. Topic-1	5.512252165538425e-4	22	0.008870967741935484	1	1
HLA1	DC	Positive, Topic-0 vs. Topic-1	0.08836815358554491	63	0.025403225806451615	0	0
HLA1	DC	Negative, Topic-0 vs. Topic-1	6.148523398159792e-4	23	0.009274193548387098	1	1
HLA1	M1	Positive, Topic-0 vs. Topic-1	0.23391812865497075	78	0.03145161290322581	0	0
HLA1	M1	Negative, Topic-0 vs. Topic-1	0.0031997232626968693	33	0.013306451612903225	1	1
HLA1	M2	Positive, Topic-0 vs. Topic-1	0.01597258797046	44	0.017741935483870968	1	1
HLA1	M2	Negative, Topic-0 vs. Topic-1	6.89611409280393e-4	25	0.010080645161290322	1	1
HLA1	Tumor	Positive, Topic-0 vs. Topic-1	0.19775268210050814	76	0.030645161290322583	0	0
HLA1	Tumor	Negative, Topic-0 vs. Topic-1	3.502166334190573e-5	10	0.004032258064516129	1	1
Lag3	CD4	Positive, Topic-0 vs. Topic-1	0.018003065110479145	45	0.018145161290322582	1	1
Lag3	CD4	Negative, Topic-0 vs. Topic-1	0.07514824315102808	62	0.025	0	0
Lag3	CD8	Positive, Topic-0 vs. Topic-1	0.021188306945428385	47	0.018951612903225806	1	0
Lag3	CD8	Negative, Topic-0 vs. Topic-1	0.24274321867325566	79	0.03185483870967742	0	0
Lag3	Cytotoxic CD4	Positive, Topic-0 vs. Topic-1	0.09491481143655056	65	0.02620967741935484	0	0
Lag3	Cytotoxic CD4	Negative, Topic-0 vs. Topic-1	0.042485729157628424	58	0.02338709677419355	1	0
Lag3	Cytotoxic CD8	Positive, Topic-0 vs. Topic-1	0.25	84	0.03387096774193548	0	0
Lag3	Cytotoxic CD8	Negative, Topic-0 vs. Topic-1	0.9396754551934079	92	0.03709677419354839	0	0
Lag3	Treg	Positive, Topic-0 vs. Topic-1	0.1735564206960088	75	0.03024193548387097	0	0
Lag3	Treg	Negative, Topic-0 vs. Topic-1	0.19825163678191074	77	0.031048387096774197	0	0
PD-1	CD4	Positive, Topic-0 vs. Topic-1	0.0037316235508798937	34	0.013709677419354839	1	1
PD-1	CD4	Negative, Topic-0 vs. Topic-1	0.008938089350357996	41	0.01653225806451613	1	1
PD-1	CD8	Positive, Topic-0 vs. Topic-1	0.009073684935753902	42	0.01693548387096774	1	1
PD-1	CD8	Negative, Topic-0 vs. Topic-1	0.0013312242690129636	27	0.010887096774193548	1	1
PD-1	Cytotoxic CD4	Positive, Topic-0 vs. Topic-1	0.07489386619821402	61	0.024596774193548387	0	0
PD-1	Cytotoxic CD4	Negative, Topic-0 vs. Topic-1	1.2937848364429988e-4	17	0.0068548387096774195	1	1
PD-1	Cytotoxic CD8	Positive, Topic-0 vs. Topic-1	0.25	84	0.03387096774193548	0	0
PD-1	Cytotoxic CD8	Negative, Topic-0 vs. Topic-1	0.10143591507880903	66	0.02661290322580645	0	0
PD-1	Treg	Positive, Topic-0 vs. Topic-1	0.0024963594757645103	30	0.012096774193548388	1	1
PD-1	Treg	Negative, Topic-0 vs. Topic-1	0.005974977791423766	39	0.015725806451612905	1	1
PD-L1	DC	Positive, Topic-0 vs. Topic-1	0.0016943337909480153	29	0.011693548387096775	1	1
PD-L1	DC	Negative, Topic-0 vs. Topic-1	1.723457340703353e-7	6	0.0024193548387096775	1	1
PD-L1	M1	Positive, Topic-0 vs. Topic-1	0.02766345530859574	53	0.021370967741935486	1	0
PD-L1	M1	Negative, Topic-0 vs. Topic-1	6.116468598523971e-5	13	0.005241935483870968	1	1
PD-L1	M2	Positive, Topic-0 vs. Topic-1	9.239515498540336e-5	16	0.0064516129032258064	1	1
PD-L1	M2	Negative, Topic-0 vs. Topic-1	8.240507966390597e-8	4	0.0016129032258064516	1	1
PD-L1	Tumor	Positive, Topic-0 vs. Topic-1	2.6688853668005042e-5	9	0.0036290322580645167	1	1
PD-L1	Tumor	Negative, Topic-0 vs. Topic-1	5.506218136876472e-12	2	8.064516129032258e-4	1	1
Tox	CD4	Positive, Topic-0 vs. Topic-1	0.1641615491438967	74	0.029838709677419358	0	0
Tox	CD4	Negative, Topic-0 vs. Topic-1	0.1295395310903568	70	0.028225806451612906	0	0
Tox	CD8	Positive, Topic-0 vs. Topic-1	0.0028877669057579096	32	0.012903225806451613	1	1
Tox	CD8	Negative, Topic-0 vs. Topic-1	0.027189417157379048	51	0.020564516129032262	1	0
Tox	Cytotoxic CD4	Positive, Topic-0 vs. Topic-1	0.1626098217402565	73	0.029435483870967744	0	0
Tox	Cytotoxic CD4	Negative, Topic-0 vs. Topic-1	0.021575978467766595	48	0.01935483870967742	1	0
Tox	Cytotoxic CD8	Positive, Topic-0 vs. Topic-1	0.25	84	0.03387096774193548	0	0
Tox	Cytotoxic CD8	Negative, Topic-0 vs. Topic-1	0.04365745303928963	59	0.023790322580645163	1	0
Tox	Treg	Positive, Topic-0 vs. Topic-1	0.4032809295967191	88	0.035483870967741936	0	0
Tox	Treg	Negative, Topic-0 vs. Topic-1	0.573471724822501	91	0.03669354838709678	0	0
