## Supplementary Tables for "Epstein-Barr Virus Orchestrates Spatial Reorganization and Immunomodulation within the Classic Hodgkin Lymphoma Tumor Microenvironment": Supp_Table_9 Fig4c_test.csv

celltype	test	p.value	rank	stat	reject	reject.adj
M2	M2, EBV+	0.055219421129836195	13	0.005241935483870968	0	0
M2	M2, EBV-	3.778015399281538e-6	4	0.0016129032258064516	1	1
DC	DC, EBV+	0.09605737147305964	14	0.005645161290322581	0	0
DC	DC, EBV-	9.158938123014943e-6	5	0.0020161290322580645	1	1
CD8	CD8, EBV+	0.0022423710441618642	9	0.0036290322580645167	1	1
CD8	CD8, EBV-	1.8748654508944895e-6	3	0.0012096774193548388	1	1
Cytotoxic CD8	Cytotoxic CD8, EBV+	0.7345515955737901	15	0.006048387096774194	0	0
Cytotoxic CD8	Cytotoxic CD8, EBV-	0.016486464190938955	11	0.004435483870967742	1	0
CD4	CD4, EBV+	1.1022202351713083e-4	6	0.0024193548387096775	1	1
CD4	CD4, EBV-	3.261523453836795e-9	1	4.032258064516129e-4	1	1
Treg	Treg, EBV+	0.7630031292901527	16	0.0064516129032258064	0	0
Treg	Treg, EBV-	1.26005184882335e-4	7	0.0028225806451612906	1	1
Cytotoxic CD4	Cytotoxic CD4, EBV+	0.008335546544998679	10	0.004032258064516129	1	0
Cytotoxic CD4	Cytotoxic CD4, EBV-	3.698453860125994e-8	2	8.064516129032258e-4	1	1
M1	M1, EBV+	0.04265037016749604	12	0.004838709677419355	1	0
M1	M1, EBV-	7.719679390671922e-4	8	0.0032258064516129032	1	1
