## Supplementary Tables for "Epstein-Barr Virus Orchestrates Spatial Reorganization and Immunomodulation within the Classic Hodgkin Lymphoma Tumor Microenvironment": Supp_Table_10 GeoMx Antibodies and Panel.xlsx

### Sheet: S3. GeoMx Antibodies and Panel
GeoMx panel for cHL
Antibody target	Clone	Vendor	Catalog number	Titer (µg/mL)	Note
CD3	D7A6E	CST	85061	6
CD4	EPR6855	Abcam	ab181724	2.5
CD45RO	UCHL1	BioLegend	304202	2	with a secondary antibody
anti-mouse IgG	Poly	Invitrogen	A31571	8	for CD45RO
IHC panel for cHL, accompanying with GeoMx
Antibody target	Clone	Vendor	Catalog number	Titer (µg/mL)	Note
CD30	Ber-H2	Santa Cruz Biotech	sc-19658	2.5
