## Supplementary Tables for "Epstein-Barr Virus Orchestrates Spatial Reorganization and Immunomodulation within the Classic Hodgkin Lymphoma Tumor Microenvironment": Supp_Table_11 GeoMx Phenotyping Annotation.xlsx

### Sheet: S6. GeoMx Phenotyping Annotatio
Extract order	CD3	CD4	CD45RO	Annotation
1	Use nuclear morphology to manually pull out cells			Tumor
2	+	+	+	CD4 memory
3	+	+	-	CD4 naive
4	+	-	+	CD8 memory
5	+	-	-	CD8 naive
6	-	-	+/-	Others
