## Supplementary Tables for "Epstein-Barr Virus Orchestrates Spatial Reorganization and Immunomodulation within the Classic Hodgkin Lymphoma Tumor Microenvironment": Supp_Table_12 Fig5c_test.csv

Annotation	Test	p.value	rank	p.adj	reject	reject.adj
CD4	EBV+ vs EBV-, Wilcoxon Rank Sum, Two-sided	0.23500527511538968	3	0.05	0	0
CD8	EBV+ vs EBV-, Wilcoxon Rank Sum, Two-sided	0.0016169763860479761	2	0.03333333333333333	1	1
Tumor	EBV+ vs EBV-, Wilcoxon Rank Sum, Two-sided	3.7378892836585783e-4	1	0.016666666666666666	1	1
