## Supplementary Tables for "Epstein-Barr Virus Orchestrates Spatial Reorganization and Immunomodulation within the Classic Hodgkin Lymphoma Tumor Microenvironment": Supp_Table_13 Gene set abbreviations.xlsx

### Sheet: Sheet1
Pathway	Name in MSigDB or Manually curated genes	Abbreviated name
Antiviral Reponses	GOBP_RESPONSE_TO_VIRUS	Response to Virus
Antiviral Reponses	GOBP_ANTIVIRAL_INNATE_IMMUNE_RESPONSE	Innate Antiviral Response
Antiviral Reponses	REACTOME_OAS_ANTIVIRAL_RESPONSE	OAS Antiviral Response
Antiviral Reponses	GOBP_REGULATION_OF_CHRONIC_INFLAMMATORY_RESPONSE	Chronic Inflammation
Antiviral Reponses	IFNA1 / IFNA2 / IFNA4 / IFNA5 / IFNA6 / IFNA8 / IFNA14 / IFNA16 / IFNB1	Type-I IFN genes
Antiviral Reponses	GOBP_POSITIVE_REGULATION_OF_TYPE_I_INTERFERON_PRODUCTION	Type-I IFN Regulation
Antiviral Reponses	IFNG	Type-II IFN genes
Antiviral Reponses	GOBP_POSITIVE_REGULATION_OF_TYPE_II_INTERFERON_PRODUCTION	Type-II IFN Regulation
Antiviral Reponses	GOBP_RESPONSE_TO_TYPE_I_INTERFERON	Response to Type-I IFN
Antiviral Reponses	HALLMARK_INTERFERON_ALPHA_RESPONSE	Hallmark IFN-α Responses
Antiviral Reponses	GOBP_RESPONSE_TO_TYPE_II_INTERFERON	Response to Type-II IFN
Antiviral Reponses	HALLMARK_INTERFERON_GAMMA_RESPONSE	Hallmark IFN-γ Responses
Antiviral Reponses	GOBP_ANTIGEN_PROCESSING_AND_PRESENTATION_OF_PEPTIDE_ANTIGEN_VIA_MHC_CLASS_I	MHC-I Ag Processing & Presentation
Antiviral Reponses	GOCC_MHC_CLASS_I_PEPTIDE_LOADING_COMPLEX	MHC-I Peptide Loading Complex
Antiviral Reponses	GOBP_MHC_CLASS_I_BIOSYNTHETIC_PROCESS	MHC-I Biosynthesis
Antiviral Reponses	GOMF_MHC_CLASS_I_PROTEIN_BINDING	MHC-I Protein Binding
Antiviral Reponses	GOMF_MHC_CLASS_I_PROTEIN_COMPLEX_BINDING	MHC-I Protein Complex Binding
Antiviral Reponses	GOMF_MHC_CLASS_I_RECEPTOR_ACTIVITY	MHC-I Receptor Activity
T cell dysfunction	GOBP_CYTOLYSIS	+ Cytolysis
T cell dysfunction	GOBP_POSITIVE_REGULATION_OF_CELL_KILLING	+ Cell Killing
T cell dysfunction	GOBP_NATURAL_KILLER_CELL_MEDIATED_IMMUNITY	+ NK Mediated Immunity
T cell dysfunction	GOBP_LYMPHOCYTE_MEDIATED_IMMUNITY	+ Lymphocyte Immunity
T cell dysfunction	GOBP_LYMPHOCYTE_ACTIVATION	+ Lymphocyte Activation
T cell dysfunction	GOBP_POSITIVE_REGULATION_OF_IMMUNE_EFFECTOR_PROCESS	+ Immune Effector Process
T cell dysfunction	GOBP_T_CELL_MEDIATED_CYTOTOXICITY	+ T-cell Mediated Cytotoxicity
T cell dysfunction	GOBP_POSITIVE_REGULATION_OF_DEFENSE_RESPONSE	+ Defense Response
T cell dysfunction	GOBP_NEGATIVE_REGULATION_OF_CELL_KILLING	- Cell Killing
T cell dysfunction	GOBP_NEGATIVE_REGULATION_OF_NATURAL_KILLER_CELL_MEDIATED_IMMUNITY	- NK Mediated Immunity
T cell dysfunction	GOBP_NEGATIVE_REGULATION_OF_LYMPHOCYTE_MEDIATED_IMMUNITY	- Lymphocyte Immunity
T cell dysfunction	GOBP_NEGATIVE_REGULATION_OF_LYMPHOCYTE_ACTIVATION	- Lymphocyte Activation
T cell dysfunction	GOBP_NEGATIVE_REGULATION_OF_IMMUNE_EFFECTOR_PROCESS	- Immune Effector Process
T cell dysfunction	GOBP_NEGATIVE_REGULATION_OF_T_CELL_MEDIATED_CYTOTOXICITY	- T-cell Mediated Cytotoxicity
T cell dysfunction	GOBP_NEGATIVE_REGULATION_OF_DEFENSE_RESPONSE	- Defense Response
T cell dysfunction	BACH2 / BCL6 / CCR7 / CD28 / CXCL10 / CXCR5 / HIF1A / ID3 / IL7R / LEF1 / SATB1 / SELL / TCF7 / TNF / TNFSF14 / XCL1	Progenitor T exhaustion
T cell dysfunction	CCL3 / CCL4L2 / CCL5 / CD38 / CD101 / CSF1 / ENTPD1 / FASLG / GZMA / GZMB / HAVCR2 / ID2 / IFNG / IL2RB / PDCD1 / PRDM1 / PRF1 / TNFRSF9 / TNFRSF10	Terminal T exhaustion
