## Supplementary Tables for "Epstein-Barr Virus Orchestrates Spatial Reorganization and Immunomodulation within the Classic Hodgkin Lymphoma Tumor Microenvironment": Supp_Table_14 Grid search for batch effect removal.xlsx

### Sheet: score_table_grid_search
Parameter set	patient_kbet_score	patient_kbet_rank	patient_silt_score	patient_sil_rank	CT_kbett_score	CT_kbet_rank	CT_silt_score	CT_sil_rank	EBV_silt_score	EBV_sil_rank	EBV_kbett_score	EBV_kbet_rank	mean_rank_patient	mean_rank_CT	mean_rank_EBV	overall
CPM-nNCG_1500-k_11	0.645811	3	-0.104122	26	0.979865	50	0.0589503	2	0.342105	5	0.986216	13	14.5	26	9	16.5
upperquartile-nNCG_1500-k_5	0.741757	17	-0.101856	31	0.983108	27	0.0481793	15	0.332071	10	0.992297	1	24	21	5.5	16.8333
upperquartile-nNCG_1500-k_9	0.722297	10	-0.0967919	45	0.981757	37.5	0.0570801	4	0.343307	4	0.989595	5	27.5	20.75	4.5	17.5833
CPM-nNCG_1500-k_9	0.725	11	-0.102511	29	0.981486	39.5	0.053451	7	0.336321	8	0.986351	12	20	23.25	10	17.75
upperquartile-nNCG_1500-k_7	0.755811	22	-0.0972588	43	0.985541	17	0.0527994	8	0.335872	9	0.988108	8	32.5	12.5	8.5	17.8333
upperquartile-nNCG_1300-k_11	0.753378	20.5	-0.0995091	35	0.986757	10	0.0474322	18	0.325537	18	0.985	16	27.75	14	17	19.5833
upperquartile-nNCG_1500-k_3	0.758919	23	-0.0989231	36	0.982162	35	0.0491916	13	0.328673	14	0.99	3.5	29.5	24	8.75	20.75
CPM-nNCG_1500-k_7	0.729189	15	-0.107043	21	0.976216	64.5	0.0503034	11	0.331649	11	0.987432	10	18	37.75	10.5	22.0833
sizefactor-nNCG_1500-k_11	0.680946	4	-0.102251	30	0.96027	99	0.0570559	5	0.34377	3	0.99	3.5	17	52	3.25	24.0833
upperquartile-nNCG_1500-k_11	0.716351	6	-0.0934875	58	0.972162	80	0.0625364	1	0.347922	1	0.991216	2	32	40.5	1.5	24.6667
sizefactor-nNCG_1500-k_9	0.699865	5	-0.109454	19	0.953649	116	0.0507191	10	0.338839	6	0.988649	7	12	63	6.5	27.1667
CPM-nNCG_1300-k_7	0.796216	31	-0.0978773	41	0.986081	14.5	0.0398326	29	0.310284	31	0.983514	19	36	21.75	25	27.5833
CPM-nNCG_1500-k_5	0.781081	27	-0.106532	22	0.976622	61	0.0486126	14	0.325719	17	0.980946	25	24.5	37.5	21	27.6667
TMM-nNCG_1500-k_7	0.735	16	-0.0934751	59	0.979054	52	0.0509096	9	0.330822	13	0.982568	22	37.5	30.5	17.5	28.5
TMM-nNCG_1500-k_9	0.761216	24	-0.0988018	37	0.975541	68.5	0.0547516	6	0.337937	7	0.979865	30.5	30.5	37.25	18.75	28.8333
TMM-nNCG_1500-k_5	0.725135	12	-0.0891566	73	0.981486	39.5	0.0494472	12	0.326482	16	0.982973	21	42.5	25.75	18.5	28.9167
TMM-nNCG_1500-k_3	0.753378	20.5	-0.0872742	85	0.984459	20.5	0.0481489	16	0.323199	21	0.986892	11	52.75	18.25	16	29
TMM-nNCG_1500-k_11	0.726216	13	-0.0981501	40	0.95527	112	0.0579685	3	0.344374	2	0.989189	6	26.5	57.5	4	29.3333
upperquartile-nNCG_1300-k_9	0.843919	45	-0.0894169	71	0.991216	1	0.0433052	25	0.322042	24	0.985135	15	58	13	19.5	30.1667
CPM-nNCG_1500-k_3	0.802027	32	-0.105328	25	0.978108	57	0.0465664	21	0.323828	20	0.980676	27	28.5	39	23.5	30.3333
CPM-nNCG_1300-k_5	0.788784	28	-0.0969374	44	0.982162	35	0.0370154	32	0.306692	33	0.984459	17.5	36	33.5	25.25	31.5833
sizefactor-nNCG_1500-k_3	0.746216	18	-0.105678	24	0.968243	89	0.0458205	22	0.324703	19	0.984459	17.5	21	55.5	18.25	31.5833
CPM-nNCG_1300-k_9	0.818378	40	-0.102915	28	0.98	49	0.0406284	28	0.315444	27	0.983108	20	34	38.5	23.5	32
CPM-nNCG_1300-k_11	0.80473	33	-0.105744	23	0.975541	68.5	0.0452402	23	0.322345	23	0.981351	24	28	45.75	23.5	32.4167
sizefactor-nNCG_1500-k_7	0.718378	8	-0.103412	27	0.948378	123	0.0479029	17	0.331624	12	0.985946	14	17.5	70	13	33.5
sizefactor-nNCG_1500-k_5	0.718514	9	-0.108251	20	0.955405	111	0.0467111	19	0.327506	15	0.980541	28	14.5	65	21.5	33.6667
sizefactor-nNCG_1300-k_11	0.750946	19	-0.101698	32	0.961486	97	0.0451679	24	0.323143	22	0.987973	9	25.5	60.5	15.5	33.8333
upperquartile-nNCG_1100-k_11	0.867703	53	-0.0961646	47	0.987568	4	0.0323537	39	0.305046	35	0.978514	35	50	21.5	35	35.5
upperquartile-nNCG_1300-k_7	0.843784	44	-0.0913242	63	0.984595	19	0.0373636	31	0.314515	29	0.97973	32	53.5	25	30.5	36.3333
upperquartile-nNCG_1100-k_9	0.893378	64	-0.101432	33	0.989054	2	0.0269673	46	0.29627	43	0.979865	30.5	48.5	24	36.75	36.4167
upperquartile-nNCG_1300-k_5	0.849595	46	-0.0961142	48	0.986081	14.5	0.034541	36	0.309196	32	0.97527	42	47	25.25	37	36.4167
TMM-nNCG_1300-k_11	0.717027	7	-0.0928328	60	0.976216	64.5	0.0465711	20	0.320472	25	0.975135	43	33.5	42.25	34	36.5833
TMM-nNCG_1300-k_7	0.808108	34	-0.0852055	96	0.986892	9	0.0389394	30	0.310291	30	0.982297	23	65	19.5	26.5	37
CPM-nNCG_1300-k_3	0.79027	29	-0.0958107	51	0.980946	43.5	0.0353908	33	0.302049	38	0.977162	38	40	38.25	38	38.75
CPM-nNCG_1100-k_9	0.852703	48	-0.100122	34	0.984324	22	0.0326299	38	0.291394	46	0.969324	47	41	30	46.5	39.1667
TMM-nNCG_1300-k_9	0.820405	41	-0.0897165	70	0.980405	45.5	0.0431941	26	0.314846	28	0.98	29	55.5	35.75	28.5	39.9167
upperquartile-nNCG_1300-k_3	0.869865	54	-0.0951404	53	0.983649	24	0.0321198	40	0.304346	36	0.978784	34	53.5	32	35	40.1667
sizefactor-nNCG_1300-k_9	0.768514	25	-0.0899737	69	0.972297	79	0.0406644	27	0.315803	26	0.980811	26	47	53	26	42
CPM-nNCG_1100-k_11	0.808243	35	-0.0942078	55	0.974595	72	0.035265	34	0.30049	41	0.979054	33	45	53	37	45
sizefactor-nNCG_1300-k_5	0.812027	36	-0.0873417	83	0.981757	37.5	0.0316516	42	0.30055	40	0.977162	38	59.5	39.75	39	46.0833
sizefactor-nNCG_1300-k_7	0.81473	38	-0.0881244	76	0.976351	62.5	0.034249	37	0.306419	34	0.977432	36	57	49.75	35	47.25
CPM-nNCG_1100-k_3	0.90473	71	-0.0981676	39	0.988919	3	0.022774	53	0.275876	54	0.948649	65	55	28	59.5	47.5
TMM-nNCG_1100-k_11	0.909324	74	-0.0867684	86	0.987162	6	0.0300069	43	0.297647	42	0.975405	41	80	24.5	41.5	48.6667
upperquartile-nNCG_1100-k_7	0.892162	63	-0.0905017	66	0.982297	32	0.025806	47	0.283403	49	0.967703	48	64.5	39.5	48.5	50.8333
TMM-nNCG_1300-k_3	0.876081	55	-0.0797948	113	0.984865	18	0.0319758	41	0.300616	39	0.976351	40	84	29.5	39.5	51
sizefactor-nNCG_1100-k_9	0.861351	51	-0.0836068	102	0.986622	11	0.0238035	50	0.283132	50	0.970135	45.5	76.5	30.5	47.75	51.5833
upperquartile-nNCG_1100-k_3	0.898649	66	-0.0940937	56	0.983784	23	0.0213807	55	0.27516	56	0.957432	55	61	39	55.5	51.8333
upperquartile-nNCG_1100-k_5	0.892027	62	-0.0907206	64	0.984459	20.5	0.0232646	52	0.279384	52	0.951892	62	63	36.25	57	52.0833
CPM-nNCG_900-k_11	0.912027	77	-0.0982698	38	0.983108	27	0.0220176	54	0.275065	57	0.95	63.5	57.5	40.5	60.25	52.75
CPM-nNCG_1100-k_7	0.851757	47	-0.0960706	50	0.974595	72	0.0282821	44	0.288197	48	0.955811	59	48.5	58	53.5	53.3333
CPM-nNCG_1100-k_5	0.901216	67	-0.096358	46	0.978784	55	0.0232867	51	0.279777	51	0.955946	58	56.5	53	54.5	54.6667
sizefactor-nNCG_1100-k_11	0.812838	37	-0.0873086	84	0.976081	66	0.0246413	49	0.293544	45	0.959054	51	60.5	57.5	48	55.3333
TMM-nNCG_1300-k_5	0.866081	52	-0.0848152	98	0.973919	74	0.03496	35	0.304207	37	0.977162	38	75	54.5	37.5	55.6667
upperquartile-nNCG_900-k_11	0.907973	73	-0.0961122	49	0.980946	43.5	0.0207526	56	0.273757	58	0.956622	57	61	49.75	57.5	56.0833
sizefactor-nNCG_1300-k_3	0.82527	42	-0.0856891	95	0.974865	70	0.0257529	48	0.296078	44	0.967027	49	68.5	59	46.5	58
TMM-nNCG_1100-k_5	0.909459	75	-0.086332	90	0.987027	7.5	0.0151746	61	0.27215	59	0.956757	56	82.5	34.25	57.5	58.0833
CPM-nNCG_900-k_9	0.905405	72	-0.0923681	61	0.982297	32	0.0200596	58	0.269003	61	0.939459	69	66.5	45	65	58.8333
sizefactor-nNCG_1100-k_3	0.902703	68	-0.0877734	80	0.982297	32	0.014392	64	0.267175	63	0.966081	50	74	48	56.5	59.5
TMM-nNCG_1100-k_9	0.881351	59	-0.0796784	115	0.977703	58	0.0271284	45	0.28841	47	0.97473	44	87	51.5	45.5	61.3333
TMM-nNCG_1100-k_3	0.91527	81	-0.08419	100	0.987297	5	0.0142436	65	0.267273	62	0.95	63.5	90.5	35	62.75	62.75
sizefactor-nNCG_1100-k_7	0.879459	58	-0.0831507	105	0.979459	51	0.0202546	57	0.275434	55	0.957568	53.5	81.5	54	54.25	63.25
TMM-nNCG_1100-k_7	0.911622	76	-0.0805081	109	0.981081	42	0.0193495	59	0.276318	53	0.970135	45.5	92.5	50.5	49.25	64.0833
sizefactor-nNCG_1100-k_5	0.913514	78.5	-0.0826897	108	0.983108	27	0.0158882	60	0.271375	60	0.958378	52	93.25	43.5	56	64.25
sizefactor-nNCG_900-k_11	0.897432	65	-0.0877407	81	0.978919	53.5	0.0128433	67	0.263378	65	0.946486	66	73	60.25	65.5	66.25
sizefactor-nNCG_900-k_3	0.914595	80	-0.0943679	54	0.986351	12	-0.00273487	88	0.230254	83	0.917027	84	67	50	83.5	66.8333
CPM-nNCG_900-k_7	0.917297	83	-0.0881233	77	0.98027	47	0.0144447	63	0.257597	67	0.934459	72	80	55	69.5	68.1667
TMM-nNCG_900-k_11	0.902973	69	-0.0875409	82	0.973243	76.5	0.0123321	69	0.26421	64	0.957568	53.5	75.5	72.75	58.75	69
upperquartile-nNCG_900-k_9	0.913514	78.5	-0.0797171	114	0.982162	35	0.0134525	66	0.261464	66	0.953378	61	96.25	50.5	63.5	70.0833
upperquartile-nNCG_900-k_3	0.917297	84	-0.0857339	94	0.987027	7.5	-0.000706345	86	0.234575	79	0.934865	71	89	46.75	75	70.25
upperquartile-nNCG_700-k_11	0.903514	70	-0.0905363	65	0.975946	67	0.00417371	78	0.232691	82	0.937703	70	67.5	72.5	76	72
sizefactor-nNCG_900-k_7	0.926486	96	-0.0834839	104	0.982838	29	0.00560271	76	0.246731	73	0.934054	73	100	52.5	73	75.1667
CPM-nNCG_900-k_5	0.917027	82	-0.0859701	92	0.976351	62.5	0.0127343	68	0.254119	70	0.926216	77	87	65.25	73.5	75.25
sizefactor-nNCG_700-k_11	0.922162	88.5	-0.0952367	52	0.980405	45.5	-0.00432529	92	0.227418	84	0.910135	90	70.25	68.75	87	75.3333
sizefactor-nNCG_900-k_5	0.935135	104	-0.0864926	88	0.982703	30	0.00410294	79	0.237848	78	0.924459	78	96	54.5	78	76.1667
upperquartile-nNCG_900-k_7	0.922973	92	-0.0775691	118	0.981216	41	0.00787962	72	0.250204	71	0.93	74	105	56.5	72.5	78
TMM-nNCG_900-k_9	0.922838	90.5	-0.0831089	106	0.970135	86.5	0.0147991	62	0.256324	68	0.945676	67	98.25	74.25	67.5	80
CPM-nNCG_700-k_11	0.927568	98.5	-0.0923321	62	0.972027	81.5	0.00915532	71	0.238769	77	0.907027	92	80.25	76.25	84.5	80.3333
sizefactor-nNCG_900-k_9	0.924865	93	-0.0846806	99	0.967973	91.5	0.00675421	75	0.254438	69	0.953784	60	96	83.25	64.5	81.25
CPM-nNCG_700-k_9	0.922162	88.5	-0.0881531	75	0.971351	83	0.0069805	74	0.234006	81	0.911216	87	81.75	78.5	84	81.4167
upperquartile-nNCG_900-k_5	0.921351	86	-0.0798007	112	0.974595	72	0.00476609	77	0.242539	75	0.922432	80	99	74.5	77.5	83.6667
upperquartile-nNCG_700-k_9	0.937838	106.5	-0.089401	72	0.973784	75	0.00212745	81	0.225582	87	0.921486	81	89.25	78	84	83.75
TMM-nNCG_900-k_7	0.922838	90.5	-0.0827209	107	0.966622	94	0.00726188	73	0.249668	72	0.94027	68	98.75	83.5	70	84.0833
CPM-nNCG_900-k_3	0.927027	97	-0.0883627	74	0.958108	107	0.0108819	70	0.243121	74	0.917162	83	85.5	88.5	78.5	84.1667
CPM-nNCG_700-k_7	0.937838	106.5	-0.0879389	78	0.976757	60	-0.000495434	85	0.226435	86	0.909595	91	92.25	72.5	88.5	84.4167
CPM-nNCG_700-k_5	0.944324	116.5	-0.0834895	103	0.985946	16	-0.000280684	84	0.219434	90	0.887973	99	109.75	50	94.5	84.75
TMM-nNCG_700-k_9	0.944054	113	-0.0901311	68	0.978919	53.5	-0.0086326	99	0.216449	91	0.913784	86	90.5	76.25	88.5	85.0833
TMM-nNCG_900-k_5	0.944054	113	-0.0866484	87	0.972027	81.5	0.00286635	80	0.24212	76	0.928243	76	100	80.75	76	85.5833
CPM-nNCG_700-k_3	0.933378	101	-0.072231	124	0.986216	13	-0.00392527	91	0.216236	92	0.892297	97	112.5	52	94.5	86.3333
CPM-nNCG_600-k_11	0.927568	98.5	-0.0768695	119	0.983514	25	-0.00556344	95	0.214893	94	0.891351	98	108.75	60	96	88.25
TMM-nNCG_900-k_3	0.933514	102	-0.0851005	97	0.971216	84	0.000935063	83	0.234432	80	0.910541	88.5	99.5	83.5	84.25	89.0833
TMM-nNCG_700-k_11	0.93973	111	-0.0877869	79	0.966892	93	-0.00328986	90	0.226794	85	0.910541	88.5	95	91.5	86.75	91.0833
sizefactor-nNCG_700-k_9	0.937432	105	-0.0861263	91	0.969189	88	-0.0021895	87	0.21497	93	0.914865	85	98	87.5	89	91.5
upperquartile-nNCG_700-k_5	0.952297	120	-0.0640373	130	0.968108	90	0.00103888	82	0.220547	89	0.929459	75	125	86	82	97.6667
sizefactor-nNCG_700-k_3	0.949189	118	-0.0838095	101	0.972432	78	-0.0128106	108	0.192569	102	0.9	94	109.5	93	98	100.167
sizefactor-nNCG_700-k_5	0.953378	124	-0.0803366	110	0.973243	76.5	-0.0116009	103	0.203841	98	0.895811	96	117	89.75	97	101.25
upperquartile-nNCG_700-k_3	0.938243	109	-0.0730932	122	0.957568	109	-0.00524392	94	0.212373	95	0.919459	82	115.5	101.5	88.5	101.833
upperquartile-nNCG_700-k_7	0.938108	108	-0.0722073	125	0.948649	122	-0.00308178	89	0.22112	88	0.922568	79	116.5	105.5	83.5	101.833
sizefactor-nNCG_700-k_7	0.953243	123	-0.0796671	116	0.958784	105	-0.00777777	98	0.209219	97	0.898243	95	119.5	101.5	96	105.667
sizefactor-nNCG_600-k_11	0.962703	138.5	-0.0857768	93	0.971081	85	-0.0158875	114	0.191336	103	0.877703	103	115.75	99.5	103	106.083
upperquartile-nNCG_600-k_7	0.960405	132.5	-0.0468302	150	0.978514	56	-0.0122153	105	0.181158	110	0.871757	104	141.25	80.5	107	109.583
upperquartile-nNCG_600-k_11	0.952568	121.5	-0.065172	127	0.942973	127	-0.00511175	93	0.21097	96	0.904324	93	124.25	110	94.5	109.583
CPM-nNCG_600-k_9	0.953919	125	-0.0621966	132	0.957297	110	-0.00639355	96	0.201019	99	0.878784	102	128.5	103	100.5	110.667
TMM-nNCG_700-k_7	0.960405	132.5	-0.0864159	89	0.945811	124	-0.0190821	121	0.190149	105	0.845676	116	110.75	122.5	110.5	114.583
TMM-nNCG_700-k_5	0.944324	116.5	-0.0778302	117	0.924595	136	-0.0159868	115	0.194622	100	0.864595	106	116.75	125.5	103	115.083
sizefactor-nNCG_600-k_7	0.969324	147.5	-0.0516629	145	0.980135	48	-0.0206478	123	0.167986	115	0.848378	113	146.25	85.5	114	115.25
upperquartile-nNCG_600-k_9	0.955135	126	-0.0564553	137	0.953243	118	-0.0123842	106	0.18961	106	0.88	101	131.5	112	103.5	115.667
TMM-nNCG_600-k_11	0.955405	127	-0.0731908	121	0.940541	128	-0.0125244	107	0.189128	107	0.871081	105	124	117.5	106	115.833
TMM-nNCG_700-k_3	0.956757	130	-0.0732161	120	0.901216	144	-0.0117783	104	0.193692	101	0.883378	100	125	124	100.5	116.5
TMM-nNCG_300-k_5	0.879054	57	-0.11023	18	0.811351	158	-0.060472	167	0.0662518	162	0.579459	146	37.5	162.5	154	118
sizefactor-nNCG_600-k_3	0.973514	152	-0.0644516	128	0.977162	59	-0.0183142	119	0.143482	126	0.792703	125	140	89	125.5	118.167
CPM-nNCG_600-k_7	0.960676	135	-0.0582702	135	0.952432	120	-0.00911645	100	0.190687	104	0.846081	115	135	110	109.5	118.167
sizefactor-nNCG_300-k_11	0.792297	30	-0.149667	8	0.789054	161	-0.0719233	175	0.051706	169	0.412973	166	19	168	167.5	118.167
CPM-nNCG_600-k_3	0.969459	149	-0.0550719	141	0.958919	104	-0.00769562	97	0.179933	111	0.85473	110	145	100.5	110.5	118.667
upperquartile-nNCG_500-k_11	0.961892	137	-0.0551769	140	0.965	95	-0.0167336	116	0.166929	116	0.855946	109	138.5	105.5	112.5	118.833
sizefactor-nNCG_100-k_11	0.559459	2	-0.239509	1	0.604595	173	-0.112063	180	0.0201753	180	0.0145946	180	1.5	176.5	180	119.333
TMM-nNCG_100-k_11	0.527432	1	-0.23328	2	0.512027	176	-0.0944451	179	0.0218307	179	0.0932432	179	1.5	177.5	179	119.333
sizefactor-nNCG_600-k_9	0.975946	158	-0.0502347	147	0.970135	86.5	-0.0138688	109	0.178626	112	0.862027	107	152.5	97.75	109.5	119.917
TMM-nNCG_600-k_9	0.973919	154	-0.0583795	134	0.95973	100.5	-0.0152956	112	0.182699	108	0.854324	111	144	106.25	109.5	119.917
TMM-nNCG_300-k_3	0.727973	14	-0.18872	4	0.507568	177	-0.0687217	172	0.0363779	177	0.179595	177	9	174.5	177	120.167
CPM-nNCG_600-k_5	0.969054	146	-0.0536482	142	0.954595	114.5	-0.0099155	101	0.18239	109	0.853784	112	144	107.75	110.5	120.75
sizefactor-nNCG_300-k_9	0.884595	60	-0.133078	13	0.807568	159	-0.0604909	168	0.0643807	163	0.477568	161.5	36.5	163.5	162.25	120.75
TMM-nNCG_300-k_9	0.891081	61	-0.126108	16	0.879865	147	-0.0671947	171	0.0606144	165	0.450541	165	38.5	159	165	120.833
TMM-nNCG_100-k_9	0.854189	49	-0.136184	10	0.826757	153	-0.066952	170	0.0503999	172	0.319054	173	29.5	161.5	172.5	121.167
TMM-nNCG_300-k_11	0.815811	39	-0.167971	6	0.724865	164	-0.0716154	174	0.0493288	173	0.335541	171	22.5	169	172	121.167
upperquartile-nNCG_300-k_3	0.876892	56	-0.151429	7	0.823784	154	-0.0713272	173	0.0510026	171	0.352703	167	31.5	163.5	169	121.333
sizefactor-nNCG_100-k_9	0.856486	50	-0.130604	14	0.898514	145	-0.0750936	177	0.0485921	174	0.336486	168	32	161	171	121.333
upperquartile-nNCG_100-k_11	0.83973	43	-0.169646	5	0.823514	155	-0.0739186	176	0.0434849	176	0.312297	174	24	165.5	175	121.5
CPM-nNCG_500-k_11	0.969324	147.5	-0.0459025	152	0.959324	102.5	-0.0103383	102	0.173223	113	0.846892	114	149.75	102.25	113.5	121.833
CPM-nNCG_300-k_11	0.938378	110	-0.0902332	67	0.902162	142.5	-0.039508	142	0.109017	137	0.757432	133	88.5	142.25	135	121.917
sizefactor-nNCG_300-k_7	0.932703	100	-0.12311	17	0.833919	151	-0.0552101	162	0.0729189	157	0.560135	147	58.5	156.5	152	122.333
sizefactor-nNCG_300-k_3	0.778378	26	-0.198069	3	0.638378	172	-0.0857499	178	0.0346163	178	0.172297	178	14.5	175	178	122.5
sizefactor-nNCG_500-k_11	0.952568	121.5	-0.080264	111	0.954595	114.5	-0.0293982	129	0.129697	131	0.769595	132	116.25	121.75	131.5	123.167
sizefactor-nNCG_500-k_3	0.922027	87	-0.0976728	42	0.902162	142.5	-0.0597339	166	0.0745671	155	0.555135	149	64.5	154.25	152	123.583
upperquartile-nNCG_600-k_3	0.963784	140	-0.0497893	148	0.948784	121	-0.0155388	113	0.166547	117	0.858378	108	144	117	112.5	124.5
TMM-nNCG_300-k_7	0.934865	103	-0.126527	15	0.805676	160	-0.0496084	159	0.0720996	158	0.521216	156	59	159.5	157	125.167
TMM-nNCG_500-k_3	0.925946	95	-0.13323	12	0.818108	157	-0.0605347	169	0.0686561	161	0.497432	158	53.5	163	159.5	125.333
sizefactor-nNCG_600-k_5	0.973514	152	-0.0518775	143	0.967973	91.5	-0.0182832	118	0.149226	122	0.791486	126	147.5	104.75	124	125.417
sizefactor-nNCG_500-k_9	0.944054	113	-0.0605598	133	0.953108	119	-0.036036	135	0.136783	128	0.784865	128	123	127	128	126
upperquartile-nNCG_600-k_5	0.974189	155	-0.0466919	151	0.95973	100.5	-0.0176427	117	0.161298	119	0.816081	120	153	108.75	119.5	127.083
CPM-nNCG_300-k_3	0.925811	94	-0.136159	11	0.756892	162	-0.0509252	160	0.0520448	168	0.335811	170	52.5	161	169	127.5
CPM-nNCG_100-k_11	0.918514	85	-0.138883	9	0.651351	171	-0.0577805	163	0.0466483	175	0.323243	172	47	167	173.5	129.167
CPM-nNCG_500-k_7	0.966757	142	-0.0154227	167	0.963514	96	-0.0222786	124	0.147779	123	0.780946	129	154.5	110	126	130.167
CPM-nNCG_500-k_5	0.968378	144	-0.0361053	158	0.957973	108	-0.0262951	127	0.138085	127	0.80527	121	151	117.5	124	130.833
TMM-nNCG_600-k_7	0.977027	159	-0.039805	155	0.944324	126	-0.0152108	111	0.166029	118	0.826486	118	157	118.5	118	131.167
CPM-nNCG_500-k_9	0.978919	161	-0.0360304	159	0.940135	129	-0.0139188	110	0.169025	114	0.845405	117	160	119.5	115.5	131.667
TMM-nNCG_600-k_3	0.968649	145	-0.0518347	144	0.926892	134	-0.0244294	125	0.146126	124	0.803649	122	144.5	129.5	123	132.333
TMM-nNCG_500-k_5	0.956351	128	-0.0554556	139	0.958514	106	-0.04144	149	0.108525	138	0.745676	136	133.5	127.5	137	132.667
TMM-nNCG_500-k_9	0.962703	138.5	-0.0474788	149	0.959324	102.5	-0.0373862	139	0.122598	132	0.742432	137	143.75	120.75	134.5	133
CPM-nNCG_500-k_3	0.960541	134	-0.0719784	126	0.935135	132	-0.0360445	136	0.111738	136	0.745946	135	130	134	135.5	133.167
sizefactor-nNCG_300-k_5	0.949459	119	-0.0938793	57	0.841622	150	-0.059198	164	0.0703788	159	0.526622	155	88	157	157	134
TMM-nNCG_600-k_5	0.968243	143	-0.0327247	161	0.911216	138	-0.0196762	122	0.153633	121	0.802838	123	152	130	122	134.667
upperquartile-nNCG_500-k_5	0.985135	165	-0.0293808	163	0.961351	98	-0.025674	126	0.130147	130	0.787432	127	164	112	128.5	134.833
TMM-nNCG_500-k_11	0.98027	162	-0.0643794	129	0.938919	131	-0.028668	128	0.130219	129	0.777162	130	145.5	129.5	129.5	134.833
CPM-nNCG_300-k_9	0.971622	150	-0.0386563	157	0.954865	113	-0.0307009	130	0.114958	135	0.719865	139	153.5	121.5	137	137.333
CPM-nNCG_300-k_5	0.956486	129	-0.057929	136	0.907162	140.5	-0.0331144	133	0.0861696	146	0.65527	145	132.5	136.75	145.5	138.25
upperquartile-nNCG_300-k_11	0.944189	115	-0.0729743	123	0.830811	152	-0.0442182	155	0.0947589	144	0.677703	142	119	153.5	143	138.5
upperquartile-nNCG_500-k_9	0.990676	168	-0.0244228	164	0.907162	140.5	-0.0183872	120	0.159583	120	0.824324	119	166	130.25	119.5	138.583
TMM-nNCG_500-k_7	0.975811	157	-0.0563054	138	0.933649	133	-0.0364243	137	0.118102	134	0.747297	134	147.5	135	134	138.833
sizefactor-nNCG_500-k_7	0.978784	160	-0.0411382	154	0.953514	117	-0.0390466	141	0.121218	133	0.776892	131	157	129	132	139.333
upperquartile-nNCG_500-k_7	0.982297	163.5	-0.0176947	166	0.93973	130	-0.0310431	131	0.143954	125	0.792838	124	164.75	130.5	124.5	139.917
CPM-nNCG_300-k_7	0.987973	166	-0.0391403	156	0.945405	125	-0.0331735	134	0.106425	140	0.685946	141	161	129.5	140.5	143.667
upperquartile-nNCG_500-k_3	0.97527	156	-0.0636357	131	0.898378	146	-0.0422112	150	0.103365	141	0.732973	138	143.5	148	139.5	143.667
upperquartile-nNCG_300-k_9	0.959459	131	-0.0357647	160	0.909459	139	-0.0528472	161	0.0974585	143	0.676622	143	145.5	150	143	146.167
sizefactor-nNCG_500-k_5	0.988243	167	-0.0503719	146	0.923108	137	-0.0432087	153	0.107535	139	0.71	140	156.5	145	139.5	147
upperquartile-nNCG_300-k_7	0.973514	152	-0.0112942	168	0.92527	135	-0.0426828	151	0.0991837	142	0.672568	144	160	143	143	148.667
upperquartile-nNCG_300-k_5	0.960946	136	-0.04119	153	0.846892	149	-0.0596246	165	0.0799032	151	0.556216	148	144.5	157	149.5	150.333
upperquartile-nNCG_100-k_9	0.966351	141	-0.0321985	162	0.870811	148	-0.0434325	154	0.0786461	152	0.551351	151	151.5	151	151.5	151.333
CPM-nNCG_100-k_7	0.998514	172	0.1101	172	0.734054	163	-0.0324474	132	0.0854836	147	0.541486	152	172	147.5	149.5	156.333
CPM-nNCG_100-k_5	0.999189	174	0.150777	173	0.822973	156	-0.0367461	138	0.0841109	148	0.529189	154	173.5	147	151	157.167
TMM-nNCG_100-k_7	0.982297	163.5	0.0149176	170	0.680811	168	-0.0378589	140	0.0741767	156	0.506486	157	166.75	154	156.5	159.083
CPM-nNCG_100-k_9	0.991757	170	-0.0186624	165	0.711216	167	-0.0406767	145	0.0767184	153	0.477568	161.5	167.5	156	157.25	160.25
upperquartile-nNCG_100-k_7	1	177.5	0.0973185	171	0.673108	169	-0.0429537	152	0.087857	145	0.552027	150	174.25	160.5	147.5	160.75
TMM-nNCG_100-k_5	1	177.5	0.155605	175	0.721216	165	-0.0396997	143	0.0812971	149	0.490135	159	176.25	154	154	161.417
sizefactor-nNCG_100-k_5	1	177.5	0.15314	174	0.712838	166	-0.0409964	147	0.0800235	150	0.487703	160	175.75	156.5	155	162.417
sizefactor-nNCG_100-k_7	0.991216	169	-3.44419e-05	169	0.660541	170	-0.0406317	144	0.0691184	160	0.470541	163	169	157	161.5	162.5
upperquartile-nNCG_100-k_5	1	177.5	0.211139	179	0.602568	174	-0.0409213	146	0.0765558	154	0.535811	153	178.25	160	153.5	163.917
upperquartile-nNCG_100-k_3	0.995946	171	0.200675	178	0.538919	175	-0.0451202	156	0.0639696	164	0.469324	164	174.5	165.5	164	168
TMM-nNCG_100-k_3	1	177.5	0.19185	177	0.487838	179	-0.0469682	157	0.0592225	166	0.336081	169	177.25	168	167.5	170.917
sizefactor-nNCG_100-k_3	0.998919	173	0.18678	176	0.496351	178	-0.0492618	158	0.0563169	167	0.262432	175	174.5	168	171	171.167
CPM-nNCG_100-k_3	1	177.5	0.222198	180	0.357027	180	-0.0411699	148	0.0510808	170	0.181486	176	178.75	164	173	171.917
